# Reintroduced native *Populus nigra* in restored floodplain reduces spread of exotic poplar species

**DOI:** 10.1101/2020.07.02.183699

**Authors:** An Vanden Broeck, Karen Cox, Alexander Van Braeckel, Sabrina Neyrinck, Nico De Regge, Kris Van Looy

## Abstract

Exotic *Populus* taxa pose a threat to the success of riparian forest restoration in floodplain areas. We evaluated the impact of exotic *Populus* taxa on softwood riparian forest development along the river Common Meuse after introducing native *Populus nigra* and after the re-establishment of the natural river dynamics. We sampled 154 poplar seedlings that spontaneously colonised restored habitat and assessed their taxonomy based on diagnostic chloroplast and nuclear microsatellite markers. Furthermore, by using a paternity analysis on 72 seedlings resulting from six open pollinated *P. nigra* females, we investigated natural hybridization between frequently planted cultivated poplars and native *P. nigra*. The majority of the poplar seedlings from the gravel banks analyzed where identified as *P. nigra*; only 2% of the sampled seedlings exhibited genes of exotic poplar species. Similarly, the majority of the seedlings from the open pollinated progenies were identified as *P. nigra*. For three seedlings (4%), paternity was assigned to a cultivar of *P*. x *canadensis*. Almost two decades after reintroducing *P. nigra*, the constitution of the seed and pollen pools changed in the study area in favour of reproduction of the native species and at the expense of the exotic poplar species. This study indicates that, although significant gene flow form exotic poplars is observed in European floodplains, restoration programmes of the native *P. nigra* can vigorously outcompete the exotic gene flows and strongly reduce the impact of exotic *Populus* taxa on the softwood riparian forest development.
