## Supplemental Table 1 for "Reintroduced native *Populus nigra* in restored floodplain reduces spread of exotic poplar species"

### Sheet: Table S1
Sample_ID	Origin	Species	section	sex	Trade designations	Reference (from the 'International Register of Poplar Cultivars' - IPC - FAO)
Delrive	cultivar	P. deltoides W. Bartram ex Marshall	Aigeiros	Female		https://www.peupliersdefrance.org/data/493248_fichedelrive_fevrier_2015_1_2_1.pdf
Delvignac	cultivar	P. deltoides W. Bartram ex Marshall	Aigeiros	Male		https://www.peupliersdefrance.org/data/493250_fichedelvignac_fevrier_2015_1_1_1.pdf
Delgas	cultivar	P. deltoides W. Bartram ex Marshall	Aigeiros	Female		https://www.peupliersdefrance.org/data/493251_fichedelgas_fevrier_2015_1_1_1.pdf
Dellinois	cultivar	P. deltoides W. Bartram ex Marshall	Aigeiros	Male		https://www.peupliersdefrance.org/data/493249_fichedellinois_fevrier_2015_1_1_1_1.pdf
Marilandica	cultivar	P. ×canadensis Moench	Aigeiros	Female	Maipappel	Houtzagers G. 1937. Het Geslacht Populus in verband met zijn Beteekenis woor de Houtteelt. H. Veenam e Zonen. Wageningen
Robusta	cultivar	P. ×canadensis Moench	Aigeiros	Male	Bachelierii, Vernirubens, P.Robusta Schneider, P.angulata cordata robusta	Schneider Cam.K., 1912. Illustriertes Handbuch der Laubholzkunde 1904-1906 und Nachtrag
Blauwe van Exaerde	cultivar	P. ×canadensis Moench	Aigeiros	Male	Bleu d'Exaerde, Drömling	FAO. 1956. Les Peupliers dans la production du bois et l'utilisation des terres. Rome. Collection FAO: Etudes sur les forêts et les produits forestiers, N° 12
Serotina de Champagne	cultivar	P. ×canadensis Moench	Aigeiros	-		Broekhuizen, j. T. M. 1960. Herkomst en nomenclatuur van enige populierencultivars. Ned. Bosb. Tijdscbr. 32 (516) ;153-159
Degrosso	cultivar	P. ×canadensis Moench	Aigeiros	Male		Smit et al., 2016 Dendroflora. Populus - Populieren voor weg- en parkbeplanting.
Gaver	cultivar	P. ×canadensis Moench	Aigeiros	Male	-	FAO. 1980. Poplars and Willows. FAO Forestry Series N° 10
Harff	cultivar	P. ×canadensis Moench	Aigeiros	Female	Regenerata Deutschland	Klauditz W. 1951. Uber die mechanischen Eigenschaften und chemische Zusammensetzung des Stammholzes zweier Pappelhybriden. Holz Roh- u. Werkstoff 1951 9 (3), (81-4)
Ogy	cultivar	P. ×canadensis Moench	Aigeiros	Male	-	FAO. 1980. Poplars and Willows. FAO Forestry Series N° 10
Dorskamp	cultivar	P. ×canadensis Moench	Aigeiros	Male	-	Broekhuizen J.T.M., Guldemond J.L, Koster R. 1966. The new Poplar clones `Flevo' and `Dorskamp'. Ned. Bosb. Tijdschr. 1966 38 (7), (255-60).
Gibecq	cultivar	P. ×canadensis Moench	Aigeiros	Male	-	FAO. 1980. Poplars and Willows. FAO Forestry Series N° 10
I-45/51	cultivar	P. ×canadensis Moench	Aigeiros	Male	-	FAO. 1956. Les Peupliers dans la production du bois et l'utilisation des terres. Rome. Collection FAO: Etudes sur les forêts et les produits forestiers, N° 12
Serotina	cultivar	P. ×canadensis Moench	Aigeiros	Male		Hartig T. 1852. Vollständige Naturgeschichte der forstlichen Kulturpflanzen Deutschlands
I-214	cultivar	P. ×canadensis Moench	Aigeiros	Female	-	Jacometti G. 1937. I nuovi pioppi italiani. Atti del convegno di pioppicoltori in Casale Monferrato (11 luglio1937). Comitato Nazionale Forestale, Roma. 39-50
Allestein	cultivar	P. ×canadensis Moench	Aigeiros	Female	-	Schonhar S. 1963. A further contribution to the susceptibility of various Poplar varieties to Dothichiza populea. Allg. Forst- u. Jagdztg. 134 (2), 57-60.
Albelo	cultivar	P. ×canadensis Moench	Aigeiros	Male		Smit et al., 2016 Dendroflora. Populus - Populieren voor weg- en parkbeplanting.
Brabantica	cultivar	P. ×canadensis Moench	Aigeiros	Male	Heeswijksche witte	Houtzagers G. 1937. Het Geslacht Populus in verband met zijn Beteekenis woor de Houtteelt. H. Veenam e Zonen. Wageningen
Koster	cultivar	P. ×canadensis Moench	Aigeiros	Male	-	Vries S. de 1987. Populus euramericana ‘Koster’. Populier 24(4) p.99
Loens	cultivar	P. ×canadensis Moench	Aigeiros	Male	-	Muller R.; Sauer E. 1958. Altstammsorten der Scwarzpappelbastarde fur den Anbau in Deutschland. II. Die einzelnen Pappelsorten. Holz-Zbl. 1958 84 (19; 31; 55; 58/59), (283-5; 437-9; 721; 775-8).
Ghoy	cultivar	P. ×canadensis Moench	Aigeiros	Female	-	FAO. 1980. Poplars and Willows. FAO Forestry Series N° 10
Muur	cultivar	P. ×canadensis Moench	Aigeiros	Male		Steenackers M, Schamp K., De Clercq W. 2018. De INBO variëteiten van populier, een aanwinst voor de Europese populierenteelt. Silva belgica Voll. N°4/2018: 0-47.
Leipzig	cultivar	P. ×canadensis Moench	Aigeiros	-	-	Muller R. 1958. Altstammsorten der Schwarzpappelbastarde (II h, i, k-m). Holz-Zbl. 84 (105; 124; 128), 1958 (1333-4; 1577-8; 1635-6); 85 (50; 62), 1959 (663-4; 822-3).
Isières	cultivar	P. ×canadensis Moench	Aigeiros	Male	-	-
Flachslanden	cultivar	P. ×canadensis Moench	Aigeiros	Female	-	Muller R. 1958. Altstammsorten der Schwarzpappelbastarde (II h, i, k-m). Holz-Zbl. 84 (105; 124; 128), 1958 (1333-4; 1577-8; 1635-6); 85 (50; 62), 1959 (663-4; 822-3).
Tardif de Champagne	cultivar	P. ×canadensis Moench	Aigeiros	Male	Blanc de Champagne, Raverdeau, Serotina de Champagne	Chardenon J. 1968. The principal cultivated Poplar clones. Bull. Serv. Cult. Etud. Peuplier et Saule, Paris 1968 (1-22).
Steckby	cultivar	P. ×canadensis Moench	Aigeiros	-	-	Muller R. 1961. Altstammsorten der Schwarzpappelbastarde (IIv). Neusorten aus Altstammen und fremde Altsorten. Holz-Zbl. 87 (21), 1961 (319-24)
Guariento	cultivar	P. ×canadensis Moench	Aigeiros	Female/Male	-	Gras M.A., Mughini G. 1988.Osservazioni sul comportamento produttivo di alcuni cloni di Populus x euramericana di recente selezione in Italia centrale. Informatore Agrario. 1988 (64) 49: 45-47
Grandis	cultivar	P. ×canadensis Moench	Aigeiros	Female	-	Runger H.G., Klauditz W. 1953. Uber Beziehungen zwischen der chemischen Zusammensetzung und den Festigkeitseigenschaften des Stammholzes von Papplen. Holzforschung, Berlin 1953 7 (2/3). (43-58)
Neupotz	cultivar	P. ×canadensis Moench	Aigeiros	Female	Durlacher Weibliche	Muller R. 1959. Altstammsorten der Schwarzpappelbastarde. (IIn,o). Holz-Zbl. 1959 85 (114; 138), (1521-3; 1858-60).
Primo	cultivar	P. ×canadensis Moench	Aigeiros	Male	-	FAO. 1980. Poplars and Willows. FAO Forestry Series N° 10
Baden	cultivar	P. ×canadensis Moench	Aigeiros	-	-	-
Hees	cultivar	P. ×canadensis Moench	Aigeiros	Female	-	Vries S. 1989. Drie nieuwe populiereklonen. (Three new poplar clones).Nederlands-Bosbouwtijdschrift. 1989., 61: 1, 18-19
Ellert	cultivar	P. ×canadensis Moench	Aigeiros	Male	-	Vries S. 1989. Drie nieuwe populiereklonen. (Three new poplar clones).Nederlands-Bosbouwtijdschrift. 1989., 61: 1, 18-19
Vesten	cultivar	P. ×canadensis Moench	Aigeiros	Female		Steenackers M, Schamp K., De Clercq W. 2018. De INBO variëteiten van populier, een aanwinst voor de Europese populierenteelt. Silva belgica Voll. N°4/2018: 0-47.
Heidemij	cultivar	P. ×canadensis Moench	Aigeiros	Male	Laevigata, Missouriensis Holland	Meiden H.A. van der, Vloten H. van. 1958. Roest en schorsbrand als bedreiging van de teelt van populier. (Rust and bark necrosis as threats to Poplar growing). Ned. Bosb. Tijdschr. 1958 30 (9; 10), (261-73; 289).
Blanc du Poitou	cultivar	P. ×canadensis Moench	Aigeiros	Male	Serotina du Poitou, AFO-089, PE57-019, PE78-020	Viart M. 1966. The regional populetum at Rochy-Conde. Bull. Serv. Cult. Etud. Peuplier et Saule, Paris 1966 (1/2), (63-94).
Forndorf	cultivar	P. ×canadensis Moench	Aigeiros	Female	-	Muller R. 1959. Altstammsorten der Schwarzpappelbastarde. (IIn,o). Holz-Zbl. 1959 85 (114; 138), (1521-3; 1858-60).
Dikke Eugene	cultivar	P. ×canadensis Moench	Aigeiros	-
Hochter Bampt	collection INBO	P. nigra L.	Aigeiros	Female
Noordschote	collection INBO	P. nigra L.	Aigeiros	Female
Muizen	collection INBO	P. nigra L.	Aigeiros	Male
Tuytenberg	collection INBO	P. nigra L.	Aigeiros	Female
3.18_moederboom	collection INBO	P. nigra L.	Aigeiros	Female
Negenoord2_moederboom	collection INBO	P. nigra L.	Aigeiros	Female
Italica	cultivar	P. nigra L.	Aigeiros	Male	Alamo Criollo; Italpioppo; Lombardy Poplar; peuplier d'Italie	FAO. 1956. Les Peupliers dans la production du bois et l'utilisation des terres. Rome. Collection FAO: Etudes sur les forêts et les produits forestiers, N° 12
Genotype C	collection INBO	P. nigra L.	Aigeiros	Male
Genotype G	collection INBO	P. nigra L.	Aigeiros	Male
Genotype H	collection INBO	P. nigra L.	Aigeiros	Male
Genotype M	collection INBO	P. nigra L.	Aigeiros	Female
Genotype N	collection INBO	P. nigra L.	Aigeiros	Male
Genotype Q	collection INBO	P. nigra L.	Aigeiros	Male
Genotype T	collection INBO	P. nigra L.	Aigeiros	Female
Genotype V	collection INBO	P. nigra L.	Aigeiros	Female
Genotype X	collection INBO	P. nigra L.	Aigeiros	-
Zegelsem	collection INBO	P. nigra L.	Aigeiros	-
Linter	collection INBO	P. nigra L.	Aigeiros	Male
Fritzi Pauley	cultivar	P. trichocarpa Torr. & A. Gray	Tacamahaca	Female	-	Broekhuizen J.T.M. van 1970. Morfologische beschrijving van eenjarige Populus trichocarpa ‘Fritzy Pauley’. Ned. Bosb. Tijdschrift.42(1): 1-4
Trichobel	cultivar	P. trichocarpa Torr. & A. Gray	Tacamahaca	Male	-	Ceulemans R., Impens I. 1980. Leaf gas exchange processes and related characteristics of seven poplar clones under laboratory conditions. Canadian-Journal-of-Forest-Research. 10: 3, 429-435
Columbia River	cultivar	P. trichocarpa Torr. & A. Gray	Tacamahaca	Male	-	-
Fritzi Pauley	cultivar	P. trichocarpa Torr. & A. Gray	Tacamahaca	Female	-	Broekhuizen J.T.M. van 1970. Morfologische beschrijving van eenjarige Populus trichocarpa ‘Fritzy Pauley’. Ned. Bosb. Tijdschrift.42(1): 1-4
Grimminge	cultivar	P. ×generosa Henry	Aigeiros × Tacamahaca	Male		Steenackers M, Schamp K., De Clercq W. 2018. De INBO variëteiten van populier, een aanwinst voor de Europese populierenteelt. Silva belgica Voll. N°4/2018: 0-47.
Donk	cultivar	P. ×generosa Henry	Aigeiros × Tacamahaca	Female	-	Broekhuizen J.T.M. van 1964. The identification of Poplar clones in the nursery. Ned. Bosb. Tijdschr. 36 (4), 1964 (105-17)
Rap	cultivar	P. ×generosa Henry	Aigeiros × Tacamahaca	Female/Male	-	Koster R. 1972. Elf nieuwe populiereklonen: ten geleide (Eleven new poplar clones: an introduction). Ned. Bosb. Tijdschrift. 44 (7/8): 173-179
Beaupré	cultivar	P. ×generosa Henry	Aigeiros × Tacamahaca	Female	-	Ceulemans R., Impens I. 1980. Leaf gas exchange processes and related characteristics of seven poplar clones under laboratory conditions. Canadian-Journal-of-Forest-Research. 1980., 10: 3, 429-435
Helix	cultivar	P. ×generosa Henry	Aigeiros × Tacamahaca
Raspalje	cultivar	P. ×generosa Henry	Aigeiros × Tacamahaca	Female	-	Bonduelle P. 1989. Sylviculture du peuplier en taillis a courtes rotations. Production de biomasse.Informations-Foret,-Afocel-Armef. No. 2, 1-39; 33 ref.
Hunneghem	cultivar	P. ×generosa Henry	Aigeiros × Tacamahaca	Male	-	Bonduelle P. 1989. Sylviculture du peuplier en taillis a courtes rotations. Production de biomasse.Informations-Foret,-Afocel-Armef. 1989, No. 2, 1-39; 33 ref.
Hazendans	cultivar	P. ×generosa Henry	Aigeiros × Tacamahaca	Female	-	Les fiches techniques des nouveaux cultivars qui seront prochainement mis en production. Belgium, Centre de Populiculture du Hainaut. Bulletin Trimestriel Centre de Populiculture du Hainaut, Cahiers Techniques de l'Objectif 1. 1996, No. 1, 3-9.
Unal	cultivar	P. ×generosa Henry	Aigeiros × Tacamahaca	Male	-	Bonduelle P. 1989. Sylviculture du peuplier en taillis a courtes rotations. Production de biomasse.Informations-Foret,-Afocel-Armef. No. 2, 1-39; 33 ref.
Androscoggin	cultivar	P. trichocarpa Torr & A.Gray x P. maximowiczii Henry	Tacamahaca	Male	-	Schreiner E.J., Stou, A.B. 1934. Descriptions of ten new hybrid poplars. Bull. Torrey Bot. Club 61: 449-460
Skado	cultivar	P. trichocarpa Torr & A.Gray x P. maximowiczii Henry	Tacamahaca	Female		Steenackers M, Schamp K., De Clercq W. 2018. De INBO variëteiten van populier, een aanwinst voor de Europese populierenteelt. Silva belgica Voll. N°4/2018: 0-47.
Bakan	cultivar	P. trichocarpa Torr & A.Gray x P. maximowiczii Henry	Tacamahaca	Female		Steenackers M, Schamp K., De Clercq W. 2018. De INBO variëteiten van populier, een aanwinst voor de Europese populierenteelt. Silva belgica Voll. N°4/2018: 0-47.
McKee	cultivar	P. ×generosa Henry	Aigeiros × Tacamahaca	-	-	FAO. 1956. Les Peupliers dans la production du bois et l'utilisation des terres. Rome. Collection FAO: Etudes sur les forêts et les produits forestiers, N° 12
